# Evolutionary discovery and characterization of fungal transcriptional activators using active learning

**DOI:** 10.1101/2025.09.12.675635

**Authors:** Lucas Waldburger, Hunter Nisonoff, Marissa Zintel, Liam D. Kirkpatrick, Angelica Lam, Nathan Lanclos, Jay D. Keasling, Max V. Staller, Patrick M. Shih

**Author notes:** Corresponding authors. M.V.S. ; P.M.S.

## Abstract

Biological discovery and design are increasingly being guided by predictive models in place of costly experimentation. However, existing datasets are often biased by overrepresentation from model organisms, leading to failures in evolutionary studies of non-model species. We present a hybrid framework that leverages high-throughput molecular assays and active learning to quantify biological properties across evolutionary space. We focus on transcriptional activators, which contain activation domains (ADs) that promote gene expression. ADs are intrinsically disordered and poorly conserved, which limits their study using comparative genomics. Here, we developed ADhunter, a high-capacity regression model that outperforms state-of-theart algorithms in identifying and quantifying the strength of transcriptional activators. Model uncertainty was used to guide evolutionary sampling across 7.8 million proteins from 2,400 fungal genomes. We functionally characterized 9,836 ADs from 1,071 fungal genomes, providing a 15.5-fold expansion in genome representation compared to existing datasets. Comprehensive sampling from non-model genomes improved model generalizability and provides the first functional annotation for 3,416 proteins from 670 non-model fungi. Model interpretability analysis aligns with the biophysical model of AD function and reveals novel, underrepresented protein codes, highlighting the importance of sampling from non-model organisms to build evolutionarily robust models for predicting biological properties.
