## Supplementary Data 4 for "Evolutionary discovery and characterization of fungal transcriptional activators using active learning"

Name	Sequence	Barcode
SL5.F1	CTTTCCCTACACGACGCTCTTCCGATCTActgcgggctctacttcatc
SL5.F2	CTTTCCCTACACGACGCTCTTCCGATCTTActgcgggctctacttcatc
SL5.F3	CTTTCCCTACACGACGCTCTTCCGATCTCTActgcgggctctacttcatc
SL5.F4	CTTTCCCTACACGACGCTCTTCCGATCTACTActgcgggctctacttcatc
SL5.F18	ACACTCTTTCCCTACACGACGCTCTTCCGATCTctgcgggctctacttcatc
SL5.F19	ACACTCTTTCCCTACACGACGCTCTTCCGATCTActgcgggctctacttcatc
SL5.F20	ACACTCTTTCCCTACACGACGCTCTTCCGATCTTActgcgggctctacttcatc
SL5.F21	ACACTCTTTCCCTACACGACGCTCTTCCGATCTTCCctgcgggctctacttcatc
SL5.R1	GTGACTGGAGTTCAGACGTGTGCTCTTCCGATCTTCGCTTATTTAGAAGTGGCG
SL5.R2	GTGACTGGAGTTCAGACGTGTGCTCTTCCGATCTATCGCTTATTTAGAAGTGGCG
SL5.R3	GTGACTGGAGTTCAGACGTGTGCTCTTCCGATCTTATCGCTTATTTAGAAGTGGCG
SL5.R4	GTGACTGGAGTTCAGACGTGTGCTCTTCCGATCTCTATCGCTTATTTAGAAGTGGCG
oLW213	AATGATACGGCGACCACCGAGATCTACACTACGGATACGACACTCTTTCCCTACACG	TACGGATACG
oLW214	AATGATACGGCGACCACCGAGATCTACACTCCTGGTATTACACTCTTTCCCTACACG	TCCTGGTATT
oLW215	AATGATACGGCGACCACCGAGATCTACACCAATACGGAAACACTCTTTCCCTACACG	CAATACGGAA
oLW216	AATGATACGGCGACCACCGAGATCTACACCGGTTGAAGAACACTCTTTCCCTACACG	CGGTTGAAGA
oLW217	AATGATACGGCGACCACCGAGATCTACACCAGTACACTAACACTCTTTCCCTACACG	CAGTACACTA
oLW218	AATGATACGGCGACCACCGAGATCTACACAATCCGCGCTACACTCTTTCCCTACACG	AATCCGCGCT
oLW219	AATGATACGGCGACCACCGAGATCTACACATAAGGTGCAACACTCTTTCCCTACACG	ATAAGGTGCA
oLW220	AATGATACGGCGACCACCGAGATCTACACATCCAACTCGACACTCTTTCCCTACACG	ATCCAACTCG
oLW221	AATGATACGGCGACCACCGAGATCTACACGAACTCAACCACACTCTTTCCCTACACG	GAACTCAACC
oLW222	AATGATACGGCGACCACCGAGATCTACACTCTGTAGCGCACACTCTTTCCCTACACG	TCTGTAGCGC
oLW223	AATGATACGGCGACCACCGAGATCTACACGCTGATCACAACACTCTTTCCCTACACG	GCTGATCACA
oLW224	AATGATACGGCGACCACCGAGATCTACACTATACTCAGGACACTCTTTCCCTACACG	TATACTCAGG
oLW225	AATGATACGGCGACCACCGAGATCTACACTGACACACCTACACTCTTTCCCTACACG	TGACACACCT
oLW226	AATGATACGGCGACCACCGAGATCTACACATGTAAGGAGACACTCTTTCCCTACACG	ATGTAAGGAG
oLW227	AATGATACGGCGACCACCGAGATCTACACCAACCATCATACACTCTTTCCCTACACG	CAACCATCAT
oLW228	AATGATACGGCGACCACCGAGATCTACACTCCTTCCGGTACACTCTTTCCCTACACG	TCCTTCCGGT
oLW229	AATGATACGGCGACCACCGAGATCTACACTCTGCTCAATACACTCTTTCCCTACACG	TCTGCTCAAT
oLW230	AATGATACGGCGACCACCGAGATCTACACTTCCTAAGAGACACTCTTTCCCTACACG	TTCCTAAGAG
oLW231	AATGATACGGCGACCACCGAGATCTACACAGACCTACACACACTCTTTCCCTACACG	AGACCTACAC
oLW232	AATGATACGGCGACCACCGAGATCTACACCTAACACCGGACACTCTTTCCCTACACG	CTAACACCGG
oLW233	AATGATACGGCGACCACCGAGATCTACACTAACCACCTTACACTCTTTCCCTACACG	TAACCACCTT
oLW234	AATGATACGGCGACCACCGAGATCTACACGTTACACTAGACACTCTTTCCCTACACG	GTTACACTAG
oLW235	AATGATACGGCGACCACCGAGATCTACACTACACGCACGACACTCTTTCCCTACACG	TACACGCACG
oLW236	AATGATACGGCGACCACCGAGATCTACACTAGCGCTTGTACACTCTTTCCCTACACG	TAGCGCTTGT
oLW237	CAAGCAGAAGACGGCATACGAGATGAATTGCGTTGTGACTGGAGTTCAGACGTG	GAATTGCGTT
oLW238	CAAGCAGAAGACGGCATACGAGATCTTAGCGACGGTGACTGGAGTTCAGACGTG	CTTAGCGACG
oLW239	CAAGCAGAAGACGGCATACGAGATTTCGAGTCCAGTGACTGGAGTTCAGACGTG	TTCGAGTCCA
oLW240	CAAGCAGAAGACGGCATACGAGATGACAACCTAAGTGACTGGAGTTCAGACGTG	GACAACCTAA
oLW241	CAAGCAGAAGACGGCATACGAGATTATGAATGGCGTGACTGGAGTTCAGACGTG	TATGAATGGC
oLW242	CAAGCAGAAGACGGCATACGAGATTTAGGCTGGAGTGACTGGAGTTCAGACGTG	TTAGGCTGGA
oLW243	CAAGCAGAAGACGGCATACGAGATGATATCAAGCGTGACTGGAGTTCAGACGTG	GATATCAAGC
oLW244	CAAGCAGAAGACGGCATACGAGATTCTGTGCGACGTGACTGGAGTTCAGACGTG	TCTGTGCGAC
oLW245	CAAGCAGAAGACGGCATACGAGATCGTCGTGTGTGTGACTGGAGTTCAGACGTG	CGTCGTGTGT
oLW246	CAAGCAGAAGACGGCATACGAGATCTTCATGGTTGTGACTGGAGTTCAGACGTG	CTTCATGGTT
oLW247	CAAGCAGAAGACGGCATACGAGATGACTCGAACGGTGACTGGAGTTCAGACGTG	GACTCGAACG
oLW248	CAAGCAGAAGACGGCATACGAGATGACCACGTACGTGACTGGAGTTCAGACGTG	GACCACGTAC
oLW249	CAAGCAGAAGACGGCATACGAGATTAACCGTGTGGTGACTGGAGTTCAGACGTG	TAACCGTGTG
oLW250	CAAGCAGAAGACGGCATACGAGATGTTGTTACCGGTGACTGGAGTTCAGACGTG	GTTGTTACCG
oLW251	CAAGCAGAAGACGGCATACGAGATGCATCGCTCAGTGACTGGAGTTCAGACGTG	GCATCGCTCA
oLW252	CAAGCAGAAGACGGCATACGAGATGAGTCACGTCGTGACTGGAGTTCAGACGTG	GAGTCACGTC
oLW253	CAAGCAGAAGACGGCATACGAGATTACCAGTTGAGTGACTGGAGTTCAGACGTG	TACCAGTTGA
oLW254	CAAGCAGAAGACGGCATACGAGATCCGCCAATTAGTGACTGGAGTTCAGACGTG	CCGCCAATTA
oLW255	CAAGCAGAAGACGGCATACGAGATTATCCTGTGTGTGACTGGAGTTCAGACGTG	TATCCTGTGT
oLW256	CAAGCAGAAGACGGCATACGAGATGCATGGAGTGGTGACTGGAGTTCAGACGTG	GCATGGAGTG
oLW257	CAAGCAGAAGACGGCATACGAGATTCGTCGATTGGTGACTGGAGTTCAGACGTG	TCGTCGATTG
oLW258	CAAGCAGAAGACGGCATACGAGATACATGACGAGGTGACTGGAGTTCAGACGTG	ACATGACGAG
oLW259	CAAGCAGAAGACGGCATACGAGATGATCCACGTTGTGACTGGAGTTCAGACGTG	GATCCACGTT
oLW260	CAAGCAGAAGACGGCATACGAGATGTCGAGTCAGGTGACTGGAGTTCAGACGTG	GTCGAGTCAG
